# Functional composition of subsoil microbial communities changes with oak mortality

**DOI:** 10.1101/2024.11.28.625745

**Authors:** Anna C. Goodman, Ernest N. Walker, Glade D. Bogar, Laura M. Bogar

## Abstract

Tree mortality in oak savannas is increasing under climate change, but its impact on microbial communities and soil carbon below the top 20 centimeters is relatively unknown. Deep tree roots, their ectomycorrhizal fungi, and associated bacteria may have a particularly important effect on landscape carbon storage, as they mediate the transfer of recently fixed plant carbon into deep soil and subsoil layers. To investigate how tree mortality impacts microbes and soil carbon, we sampled under living and recently dead *Quercus douglasii* trees in a California oak savanna, gathering depth-resolved soil cores to 45 cm below the surface. We captured finely resolved biological detail on these soil samples, comparing living (RNA-based) to potential and historical (DNA-based) microbial communities and assessing microbial biomass with phospholipid fatty acid analysis. Tree mortality greatly reduced the abundance of ectomycorrhizal fungi, particularly in subsoils. Fungal niches were more variable at depth under dead trees than under living ones, and RNA-based profiling captured substantially different communities than DNA, especially under living trees. However, tree mortality three years prior to our study did not impact the overall quantity of carbon stored in the soil. Tree mortality can have profound effects on the interactions between tree roots, mycorrhizal fungi, and soil bacteria, which may shift soil carbon dynamics over long time scales. Understanding the mechanisms of these interactions, and their time scales, will improve our ability to predict and manage soil carbon in savanna landscapes as drought and heat events kill more oaks in arid climates.

**Highlights:**

- Ribosomal RNA, from living cells, revealed different communities than from DNA.
- Microbial functions changed more with depth and tree health than taxonomy.
- Differences were most extreme below 20 cm depth.
- Microbial population distributions changed under living and dead trees.
- Total microbial biomass and carbon were similar beneath living and dead trees.
