## Supplementary Table 3 for "Functional composition of subsoil microbial communities changes with oak mortality"

Table 3. Positively-ectomycorrhizal-associated bacterial ASVs identified with DESeq() in package DESeq2, including mean read count, log2-fold change, adjusted p-values, taxonomy, and functions assigned by FAPROTAX (combined_traits).
baseMean	log2FoldChange	lfcSE	stat	pvalue	padj	Kingdom	Phylum	Class	Order	Family	Genus	Species	combined_traits
301.0651064	3.40161189	0.520549406	6.534657136	6.38E-11	2.97E-08	k__Bacteria	p__Chloroflexi	c__Ktedonobacteria	o__Ktedonobacterales	f__Ktedonobacteraceae	g__JG30a-KF-32	s__	unassigned
99.00007778	1.464830082	0.412716841	3.54923748	3.86E-04	0.016339028	k__Bacteria	p__Actinobacteriota	c__Thermoleophilia	o__Solirubrobacterales	f__67-14	g__	s__	unassigned
158.6302023	1.530245617	0.488327666	3.133645139	0.001726495	0.03926886	k__Bacteria	p__Actinobacteriota	c__Actinobacteria	o__Frankiales	f__Acidothermaceae	g__Acidothermus	s__	cellulolysisaerobic_chemoheterotrophy
72.829844	3.980184085	0.823711983	4.83200945	1.35E-06	2.42E-04	k__Bacteria	p__Actinobacteriota	c__Actinobacteria	o__Catenulisporales	f__Catenulisporaceae	g__Catenulispora	s__acidiphila	unassigned
79.6696725	2.141641463	0.622042162	3.442920101	5.75E-04	0.021410508	k__Bacteria	p__Actinobacteriota	c__Thermoleophilia	o__Solirubrobacterales	f__67-14	g__	s__	unassigned
51.27406387	1.834442785	0.533799145	3.436578722	5.89E-04	0.021410508	k__Bacteria	p__Actinobacteriota	c__Thermoleophilia	o__Solirubrobacterales	f__67-14	g__	s__	unassigned
55.98789418	6.179134112	0.905965489	6.820496132	9.07E-12	7.03E-09	k__Bacteria	p__Proteobacteria	c__Gammaproteobacteria	o__Pseudomonadales	f__Pseudomonadaceae	g__Pseudomonas	s__	aerobic_chemoheterotrophy
102.4540031	4.532548727	0.67358249	6.729018036	1.71E-11	9.93E-09	k__Bacteria	p__Actinobacteriota	c__Actinobacteria	o__Frankiales	f__Acidothermaceae	g__Acidothermus	s__	cellulolysisaerobic_chemoheterotrophy
78.27658497	1.423236451	0.361080289	3.941606607	8.09E-05	0.005229471	k__Bacteria	p__Planctomycetota	c__Planctomycetes	o__Isosphaerales	f__Isosphaeraceae	g__	s__	aerobic_chemoheterotrophy
71.44229582	4.633574927	0.96718875	4.790765946	1.66E-06	2.49E-04	k__Bacteria	p__Proteobacteria	c__Alphaproteobacteria	o__Elsterales	f__URHD0088	g__	s__	aerobic_chemoheterotrophy
32.62675409	4.942161168	1.02998224	4.798297463	1.60E-06	2.49E-04	k__Bacteria	p__Bacteroidota	c__Bacteroidia	o__Sphingobacteriales	f__Sphingobacteriaceae	g__Mucilaginibacter	s__	unassigned
27.62803737	1.72133527	0.509157848	3.380749759	7.23E-04	0.024726866	k__Bacteria	p__Proteobacteria	c__Alphaproteobacteria	o__	f__	g__	s__	unassigned
68.58321652	5.930092813	0.961282292	6.16894003	6.87E-10	2.67E-07	k__Bacteria	p__Acidobacteriota	c__Acidobacteriae	o__Acidobacteriales	f__	g__	s__	unassigned
40.05034869	3.56412524	0.86035226	4.142634832	3.43E-05	0.002662017	k__Bacteria	p__Actinobacteriota	c__Acidimicrobiia	o__	f__	g__	s__	unassigned
57.43284477	1.743835385	0.547465831	3.185286252	0.001446109	0.035406834	k__Bacteria	p__Proteobacteria	c__Alphaproteobacteria	o__Elsterales	f__	g__	s__	aerobic_chemoheterotrophy
9.86844906	1.843798254	0.606109889	3.042019754	0.002349965	0.04837184	k__Bacteria	p__Gemmatimonadota	c__Gemmatimonadetes	o__Gemmatimonadales	f__Gemmatimonadaceae	g__	s__	unassigned
44.96586645	2.537706906	0.759308852	3.342127383	8.31E-04	0.026620815	k__Bacteria	p__Verrucomicrobiota	c__Verrucomicrobiae	o__Pedosphaerales	f__Pedosphaeraceae	g__ADurb.Bin063-1	s__	unassigned
28.8815715	2.946570048	0.846573136	3.480585341	5.00E-04	0.020064533	k__Bacteria	p__Actinobacteriota	c__Acidimicrobiia	o__	f__	g__	s__	unassigned
4.662732979	2.180816486	0.649748914	3.356398815	7.90E-04	0.025869251	k__Bacteria	p__Verrucomicrobiota	c__Verrucomicrobiae	o__Chthoniobacterales	f__Chthoniobacteraceae	g__Candidatus Udaeobacter	s__	unassigned
52.44158284	7.571900964	1.042912603	7.260340843	3.86E-13	4.49E-10	k__Bacteria	p__Verrucomicrobiota	c__Verrucomicrobiae	o__Pedosphaerales	f__Pedosphaeraceae	g__Ellin516	s__	unassigned
18.10806443	2.763159966	0.719519788	3.840283494	1.23E-04	0.007146188	k__Bacteria	p__Proteobacteria	c__Alphaproteobacteria	o__Micropepsales	f__Micropepsaceae	g__	s__	unassigned
37.34174385	2.684242517	0.780539481	3.438958033	5.84E-04	0.021410508	k__Bacteria	p__Proteobacteria	c__Gammaproteobacteria	o__Burkholderiales	f__Comamonadaceae	g__Sphaerotilus	s__	aerobic_chemoheterotrophy
33.92998427	3.681729682	0.84362885	4.364158102	1.28E-05	0.001236785	k__Bacteria	p__Planctomycetota	c__Phycisphaerae	o__Tepidisphaerales	f__WD2101 soil group	g__	s__	unassigned
39.3392313	2.278939572	0.62171384	3.665576387	2.47E-04	0.01221309	k__Bacteria	p__Planctomycetota	c__Planctomycetes	o__Isosphaerales	f__Isosphaeraceae	g__	s__	aerobic_chemoheterotrophy
18.90780489	2.375284724	0.727699399	3.264101532	0.001098118	0.031408568	k__Bacteria	p__Acidobacteriota	c__Acidobacteriae	o__Acidobacteriales	f__	g__	s__	unassigned
39.24657569	5.298791709	1.016707163	5.211718675	1.87E-07	3.96E-05	k__Bacteria	p__Actinobacteriota	c__Actinobacteria	o__Frankiales	f__Acidothermaceae	g__Acidothermus	s__	cellulolysisaerobic_chemoheterotrophy
27.00252585	1.776643568	0.563403838	3.15341048	0.001613747	0.038301795	k__Bacteria	p__Planctomycetota	c__Planctomycetes	o__Gemmatales	f__Gemmataceae	g__	s__	unassigned
32.46173042	5.602313164	0.957008676	5.853983671	4.80E-09	1.40E-06	k__Bacteria	p__Bacteroidota	c__Bacteroidia	o__Flavobacteriales	f__Blattabacteriaceae	g__Candidatus Brownia	s__rhizoecola	unassigned
49.30368458	4.748195467	0.857771563	5.535501142	3.10E-08	8.02E-06	k__Bacteria	p__Chloroflexi	c__Anaerolineae	o__SBR1031	f__	g__	s__	unassigned
25.15907693	3.164666396	0.714169359	4.431254797	9.37E-06	0.001010235	k__Bacteria	p__Actinobacteriota	c__Thermoleophilia	o__Solirubrobacterales	f__Solirubrobacteraceae	g__Conexibacter	s__	unassigned
8.650251408	3.453874079	0.890606797	3.878113316	1.05E-04	0.006278392	k__Bacteria	p__Patescibacteria	c__Saccharimonadia	o__Saccharimonadales	f__	g__	s__	unassigned
17.9670357	4.512175415	1.011113175	4.462581961	8.10E-06	9.42E-04	k__Bacteria	p__Actinobacteriota	c__Actinobacteria	o__Frankiales	f__Acidothermaceae	g__Acidothermus	s__	cellulolysisaerobic_chemoheterotrophy
3.865071352	2.848778649	0.914067336	3.116596051	0.001829521	0.04052824	k__Bacteria	p__Gemmatimonadota	c__Gemmatimonadetes	o__Gemmatimonadales	f__Gemmatimonadaceae	g__	s__	unassigned
15.09496828	4.515149355	1.008138268	4.478700488	7.51E-06	9.19E-04	k__Bacteria	p__Proteobacteria	c__Gammaproteobacteria	o__KF-JG30-C25	f__	g__	s__	unassigned
16.64555041	2.702581517	0.568583137	4.753186192	2.00E-06	2.74E-04	k__Bacteria	p__Planctomycetota	c__Planctomycetes	o__Gemmatales	f__Gemmataceae	g__	s__	unassigned
30.86919947	3.06279365	0.8567243	3.575004994	3.50E-04	0.015370086	k__Bacteria	p__Actinobacteriota	c__Actinobacteria	o__Frankiales	f__	g__	s__	unassigned
23.97128734	4.76843936	0.809618589	5.889735517	3.87E-09	1.29E-06	k__Bacteria	p__Actinobacteriota	c__Actinobacteria	o__Frankiales	f__Acidothermaceae	g__Acidothermus	s__	cellulolysisaerobic_chemoheterotrophy
20.54711227	2.89956582	0.762616423	3.802128741	1.43E-04	0.008138625	k__Bacteria	p__Bacteroidota	c__Bacteroidia	o__Chitinophagales	f__Chitinophagaceae	g__	s__	unassigned
31.04923022	2.957741735	0.695673265	4.251624842	2.12E-05	0.00182828	k__Bacteria	p__Planctomycetota	c__Planctomycetes	o__Gemmatales	f__Gemmataceae	g__	s__	unassigned
26.44686003	2.162601319	0.548370751	3.943684658	8.02E-05	0.005229471	k__Bacteria	p__Planctomycetota	c__Planctomycetes	o__Gemmatales	f__Gemmataceae	g__	s__	unassigned
39.25115431	2.798774649	0.833691977	3.357084781	7.88E-04	0.025869251	k__Bacteria	p__Planctomycetota	c__Planctomycetes	o__Gemmatales	f__Gemmataceae	g__	s__	unassigned
8.241048897	1.969710985	0.616582475	3.194562065	0.001400432	0.034653235	k__Bacteria	p__Verrucomicrobiota	c__Verrucomicrobiae	o__Pedosphaerales	f__Pedosphaeraceae	g__ADurb.Bin063-1	s__	unassigned
21.18936945	4.216213013	0.781824623	5.392786167	6.94E-08	1.61E-05	k__Bacteria	p__Verrucomicrobiota	c__Verrucomicrobiae	o__Pedosphaerales	f__Pedosphaeraceae	g__	s__	unassigned
10.74845595	3.550516134	0.849633435	4.178879957	2.93E-05	0.002433563	k__Bacteria	p__Planctomycetota	c__Phycisphaerae	o__Tepidisphaerales	f__WD2101 soil group	g__	s__	unassigned
33.58980823	3.302806014	1.033015435	3.197247497	0.001387458	0.034653235	k__Bacteria	p__Chloroflexi	c__Ktedonobacteria	o__Ktedonobacterales	f__Ktedonobacteraceae	g__1959-1	s__	unassigned
18.65410626	3.633101396	0.759269711	4.784994505	1.71E-06	2.49E-04	k__Bacteria	p__Planctomycetota	c__Planctomycetes	o__Gemmatales	f__Gemmataceae	g__	s__	unassigned
15.58998053	4.164644521	0.847524554	4.913892466	8.93E-07	1.73E-04	k__Bacteria	p__Myxococcota	c__Polyangia	o__Polyangiales	f__Phaselicystidaceae	g__Phaselicystis	s__	unassigned
13.1858528	1.621220182	0.498267921	3.253711737	0.001139078	0.031541613	k__Bacteria	p__Proteobacteria	c__Alphaproteobacteria	o__Rhizobiales	f__	g__Nordella	s__	unassigned
4.519268282	3.257487658	1.043176404	3.122662329	0.001792232	0.040083967	k__Bacteria	p__Chloroflexi	c__Ktedonobacteria	o__Ktedonobacterales	f__JG30-KF-AS9	g__	s__	unassigned
7.251410394	3.080056548	0.907895964	3.392521467	6.93E-04	0.024041989	k__Bacteria	p__Actinobacteriota	c__Actinobacteria	o__Frankiales	f__Acidothermaceae	g__Acidothermus	s__	cellulolysisaerobic_chemoheterotrophy
12.29496144	3.954567542	0.950653112	4.159842843	3.18E-05	0.002554322	k__Bacteria	p__Acidobacteriota	c__Acidobacteriae	o__Acidobacteriales	f__	g__	s__	unassigned
12.38258776	3.65173252	0.856716892	4.262472882	2.02E-05	0.001808707	k__Bacteria	p__Verrucomicrobiota	c__Verrucomicrobiae	o__Chthoniobacterales	f__Chthoniobacteraceae	g__Chthoniobacter	s__	aerobic_chemoheterotrophy
6.671781249	2.344345184	0.760714245	3.081768479	0.002057748	0.043911213	k__Bacteria	p__Actinobacteriota	c__Actinobacteria	o__Frankiales	f__Acidothermaceae	g__Acidothermus	s__	cellulolysisaerobic_chemoheterotrophy
13.56280535	3.752851109	0.909956768	4.124208141	3.72E-05	0.002738248	k__Bacteria	p__Planctomycetota	c__Planctomycetes	o__Isosphaerales	f__Isosphaeraceae	g__Singulisphaera	s__	aerobic_chemoheterotrophyureolysis
12.71278358	3.396199936	0.930114425	3.65137863	2.61E-04	0.012639695	k__Bacteria	p__Planctomycetota	c__Planctomycetes	o__Gemmatales	f__Gemmataceae	g__	s__	unassigned
14.77286554	1.351888687	0.407381767	3.318481079	9.05E-04	0.027958243	k__Bacteria	p__Planctomycetota	c__Planctomycetes	o__Gemmatales	f__Gemmataceae	g__	s__	unassigned
13.15401142	2.677776932	0.878666712	3.04754567	0.002307185	0.047915281	k__Bacteria	p__Proteobacteria	c__Gammaproteobacteria	o__	f__	g__Acidibacter	s__	unassigned
9.472471609	2.765789476	0.854704614	3.235959452	0.001212346	0.032412838	k__Bacteria	p__Bacteroidota	c__Bacteroidia	o__Sphingobacteriales	f__Sphingobacteriaceae	g__Mucilaginibacter	s__	unassigned
15.97900843	2.56636279	0.785351128	3.26779029	0.001083906	0.031408568	k__Bacteria	p__Armatimonadota	c__Chthonomonadetes	o__Chthonomonadales	f__Chthonomonadaceae	g__Chthonomonas	s__	unassigned
11.25311824	2.394986089	0.722275039	3.315892092	9.14E-04	0.027958243	k__Bacteria	p__Planctomycetota	c__Planctomycetes	o__Gemmatales	f__Gemmataceae	g__	s__	unassigned
3.886050509	2.905495032	0.943992209	3.077880308	0.002084786	0.044083754	k__Bacteria	p__Chloroflexi	c__AD3	o__	f__	g__	s__	unassigned
8.942318332	2.462475224	0.786345721	3.131542727	0.001738905	0.03926886	k__Bacteria	p__Acidobacteriota	c__Acidobacteriae	o__Acidobacteriales	f__	g__	s__	unassigned
11.92956341	2.920170401	0.87788604	3.326366144	8.80E-04	0.027656224	k__Bacteria	p__Actinobacteriota	c__Actinobacteria	o__Frankiales	f__Acidothermaceae	g__Acidothermus	s__	cellulolysisaerobic_chemoheterotrophy
4.961588002	2.418040852	0.665320975	3.634397444	2.79E-04	0.013226446	k__Bacteria	p__Planctomycetota	c__Planctomycetes	o__Isosphaerales	f__Isosphaeraceae	g__Tundrisphaera	s__	aerobic_chemoheterotrophy
6.849140983	3.071305398	0.887848191	3.459268634	5.42E-04	0.021015614	k__Bacteria	p__Planctomycetota	c__Planctomycetes	o__Isosphaerales	f__Isosphaeraceae	g__Tundrisphaera	s__	aerobic_chemoheterotrophy
10.99738959	2.215168766	0.628499968	3.524532824	4.24E-04	0.017620707	k__Bacteria	p__Acidobacteriota	c__Acidobacteriae	o__Bryobacterales	f__Bryobacteraceae	g__Bryobacter	s__	aerobic_chemoheterotrophy
17.71274613	4.549207125	1.040192476	4.373428215	1.22E-05	0.001236785	k__Bacteria	p__Acidobacteriota	c__Acidobacteriae	o__Solibacterales	f__Solibacteraceae	g__Candidatus Solibacter	s__	unassigned
8.370505783	1.977623211	0.591967051	3.340765687	8.35E-04	0.026620815	k__Bacteria	p__Planctomycetota	c__Planctomycetes	o__Gemmatales	f__Gemmataceae	g__	s__	unassigned
2.93651675	2.154128342	0.708837382	3.038959849	0.002373965	0.048437214	k__Bacteria	p__Verrucomicrobiota	c__Verrucomicrobiae	o__Pedosphaerales	f__Pedosphaeraceae	g__Pedosphaera	s__	unassigned
3.522990921	1.955451513	0.604106911	3.23692955	0.001208232	0.032412838	k__Bacteria	p__Planctomycetota	c__Planctomycetes	o__Isosphaerales	f__Isosphaeraceae	g__Tundrisphaera	s__	aerobic_chemoheterotrophy
5.865682829	2.616337619	0.777921239	3.363242302	7.70E-04	0.025869251	k__Bacteria	p__Proteobacteria	c__Alphaproteobacteria	o__Azospirillales	f__Inquilinaceae	g__Inquilinus	s__	unassigned
13.36267932	2.862179791	0.831233004	3.443294213	5.75E-04	0.021410508	k__Bacteria	p__Armatimonadota	c__Fimbriimonadia	o__Fimbriimonadales	f__Fimbriimonadaceae	g__	s__	unassigned
8.772595902	2.829563708	0.639159978	4.427003891	9.56E-06	0.001010235	k__Bacteria	p__Planctomycetota	c__Planctomycetes	o__Pirellulales	f__Pirellulaceae	g__Pirellula	s__	unassigned
10.38918067	2.600394727	0.806623457	3.223802514	0.001265006	0.03343641	k__Bacteria	p__Actinobacteriota	c__Actinobacteria	o__Frankiales	f__Acidothermaceae	g__Acidothermus	s__	cellulolysisaerobic_chemoheterotrophy
15.2837779	4.853349508	1.04161221	4.659459119	3.17E-06	4.10E-04	k__Bacteria	p__Actinobacteriota	c__Actinobacteria	o__Frankiales	f__Acidothermaceae	g__Acidothermus	s__	cellulolysisaerobic_chemoheterotrophy
8.520272949	3.459900273	0.932337657	3.710994883	2.06E-04	0.010913501	k__Bacteria	p__Planctomycetota	c__Phycisphaerae	o__Tepidisphaerales	f__WD2101 soil group	g__	s__	unassigned
10.78617697	2.734763065	0.695572268	3.931673518	8.44E-05	0.005303065	k__Bacteria	p__Planctomycetota	c__Planctomycetes	o__Gemmatales	f__Gemmataceae	g__Gemmata	s__	unassigned
5.370102629	3.259478454	0.812270638	4.012798572	6.00E-05	0.00422931	k__Bacteria	p__Actinobacteriota	c__Actinobacteria	o__Frankiales	f__Acidothermaceae	g__Acidothermus	s__	cellulolysisaerobic_chemoheterotrophy
5.357337888	2.57425347	0.841908718	3.057639642	0.002230877	0.046747921	k__Bacteria	p__Planctomycetota	c__Phycisphaerae	o__Tepidisphaerales	f__CPla-3 termite group	g__	s__	unassigned
6.077832442	2.342623309	0.718210526	3.261750176	0.001107267	0.031408568	k__Bacteria	p__Planctomycetota	c__Planctomycetes	o__Isosphaerales	f__Isosphaeraceae	g__Tundrisphaera	s__	aerobic_chemoheterotrophy
4.420846568	3.105260813	0.978608354	3.17313949	0.001508001	0.036537596	k__Bacteria	p__Planctomycetota	c__Phycisphaerae	o__Tepidisphaerales	f__WD2101 soil group	g__	s__	unassigned
5.059003787	3.075537063	0.940129811	3.271396169	0.001070179	0.031408568	k__Bacteria	p__Proteobacteria	c__Alphaproteobacteria	o__	f__	g__	s__	unassigned
4.597208949	2.291371816	0.698202936	3.281813493	0.001031418	0.030757414	k__Bacteria	p__Actinobacteriota	c__Actinobacteria	o__Frankiales	f__Acidothermaceae	g__Acidothermus	s__	cellulolysisaerobic_chemoheterotrophy
2.833926656	2.137045331	0.689883116	3.097691885	0.001950341	0.042797103	k__Bacteria	p__Bacteroidota	c__Bacteroidia	o__Sphingobacteriales	f__env.OPS 17	g__	s__	unassigned
9.19194904	3.501247291	0.930358275	3.763332238	1.68E-04	0.009285404	k__Bacteria	p__Planctomycetota	c__Planctomycetes	o__Planctomycetales	f__Schlesneriaceae	g__Schlesneria	s__	aerobic_chemoheterotrophynitrate_respirationnitrate_reductionnitrogen_respiration
6.875231179	2.978393708	0.834580176	3.568732872	3.59E-04	0.015451184	k__Bacteria	p__Verrucomicrobiota	c__Verrucomicrobiae	o__Chthoniobacterales	f__Terrimicrobiaceae	g__Terrimicrobium	s__	unassigned
5.381457786	3.257115428	0.873946406	3.726905227	1.94E-04	0.010485679	k__Bacteria	p__Myxococcota	c__Polyangia	o__Polyangiales	f__Polyangiaceae	g__Sorangium	s__	cellulolysisanaerobic_chemoheterotrophy
4.784686936	2.763113917	0.878415352	3.145566516	0.001657655	0.038707216	k__Bacteria	p__Myxococcota	c__Polyangia	o__Polyangiales	f__Polyangiaceae	g__	s__	unassigned
6.899392675	2.820267138	0.824469922	3.420703488	6.25E-04	0.022350852	k__Bacteria	p__Planctomycetota	c__Planctomycetes	o__Isosphaerales	f__Isosphaeraceae	g__	s__	aerobic_chemoheterotrophy
5.052274695	2.896395009	0.906502561	3.195131634	0.001397671	0.034653235	k__Bacteria	p__Verrucomicrobiota	c__Verrucomicrobiae	o__Chthoniobacterales	f__Terrimicrobiaceae	g__Terrimicrobium	s__sacchariphilum	unassigned
6.376930606	1.881495045	0.580598174	3.240614815	0.001192722	0.032412838	k__Bacteria	p__Planctomycetota	c__Planctomycetes	o__Gemmatales	f__Gemmataceae	g__	s__	unassigned
8.026393472	3.229471398	0.933632397	3.459039562	5.42E-04	0.021015614	k__Bacteria	p__Acidobacteriota	c__Blastocatellia	o__11-24	f__	g__	s__	unassigned
9.669956878	3.800053577	0.969577268	3.919289056	8.88E-05	0.005436141	k__Bacteria	p__Chloroflexi	c__Anaerolineae	o__	f__	g__	s__	unassigned
2.435450492	2.343318441	0.746336701	3.139760428	0.00169086	0.038940015	k__Bacteria	p__Acidobacteriota	c__Acidobacteriae	o__Bryobacterales	f__Bryobacteraceae	g__Bryobacter	s__	aerobic_chemoheterotrophy
5.143265067	2.695733176	0.857304412	3.144429375	0.001664111	0.038707216	k__Bacteria	p__Planctomycetota	c__Planctomycetes	o__Gemmatales	f__Gemmataceae	g__	s__	unassigned
4.597238259	2.572127307	0.710917387	3.618039671	2.97E-04	0.013538365	k__Bacteria	p__Planctomycetota	c__Planctomycetes	o__Gemmatales	f__Gemmataceae	g__	s__	unassigned
2.651331212	2.475262244	0.750868236	3.296533434	9.79E-04	0.029569188	k__Bacteria	p__Planctomycetota	c__Planctomycetes	o__Gemmatales	f__Gemmataceae	g__Gemmata	s__	unassigned
5.608567338	2.336204451	0.726449557	3.21592109	0.001300266	0.033559075	k__Bacteria	p__Planctomycetota	c__Planctomycetes	o__Gemmatales	f__Gemmataceae	g__	s__	unassigned
4.84387601	2.942453141	0.915422451	3.214311751	0.001307576	0.033559075	k__Bacteria	p__Armatimonadota	c__Fimbriimonadia	o__Fimbriimonadales	f__Fimbriimonadaceae	g__Fimbriimonas	s__	unassigned
4.311774084	2.441791304	0.750019365	3.255637681	0.00113138	0.031541613	k__Bacteria	p__Planctomycetota	c__Planctomycetes	o__Gemmatales	f__Gemmataceae	g__	s__	unassigned
